# Strain-level antigen variation facilitates immune evasion in *Bacteroides thetaiotaomicron*

**DOI:** 10.1101/2024.12.20.629425

**Authors:** Robert W.P. Glowacki, Jessica M. Till, Orion D. Brock, Vladimir Makarov, Morgan J. Engelhart, Philip P. Ahern

## Abstract

The T cell receptor (TCR) repertoire of intestinal CD4+ T cells is enriched for specificity towards microbiome-encoded epitopes shared among many microbiome members, providing broad microbial reactivity from a limited pool of cells. These cells actively coordinate mutualistic host-microbiome interactions, yet many epitopes are shared between gut symbionts and closely related pathobionts and pathogens. Given the disparate impacts of these agents on host health, intestinal CD4+ T cells must maintain strain-level discriminatory power to ensure protective immunity while preventing inappropriate responses against symbionts. However, to date, the mechanisms by which this occurs have remained enigmatic. To interrogate this, we leveraged BθOM mice that express a transgenic TCR specific for a *BT4295*-encoded epitope in *B. thetaiotaomicron*. While many *B. thetaiotaomicron* strains potently activated BθOM CD4+ T cells *in vitro*, strain dnLKV9 escaped recognition. Bioinformatic analyses uncovered two *BT4295* homologs in *B. thetaiotaomicron*-dnLKV9, with each homolog harboring sequence modifications relative to strain VPI-5482, specifically a premature stop codon and a T548S substitution within the epitope. Reconstruction of these variants in *B. thetaiotaomicron*-VPI-5482^Δ*BT4295*^ conferred evasion from BθOM CD4+ T cells *in vitro* to this otherwise permissive strain. Adoptive transfer of BθOM CD4+ T cells to gnotobiotic RAG1−/− colonized with *B. thetaiotaomicron* harboring these variant *BT4295* forms verified the sufficiency of these antigen modifications for evasion of BθOM CD4+ T cells. Collectively, these data uncover the existence of strain-level immune evasion in *B. thetaiotaomicron* and reveal a mechanism whereby strains evade recognition by CD4+ T cells, facilitating strain-level discrimination in responsiveness to the microbiome.
