## Supplemental Tables for "Strain-level antigen variation facilitates immune evasion in *Bacteroides thetaiotaomicron*"

### Sheet: Table S1A-S1D
1A: Summary of whole genome sequencing of BqOM mouse strain
	Chromosome	Start	End	SegmentLength	CopyNumber	Gene
	chr1	7260439	7267087	6649	0	Gm70062
	chr1	29743283	29748343	5061	0	Gm53035
	chr1	107365315	107366464	1150	0	Serpinb7
	chr1	107847683	107854172	6490	0	D830032E09Rik
	chr1	111982234	111984759	2526	0	Gm17752
	chr1	112491915	112497201	5287	0	Gm53578
	chr1	115727151	115734335	7185	0	Cntnap5a
	chr1	116284411	116291317	6907	0	Cntnap5a
	chr1	121130316	121138791	8476	0	ENSMUSG00000122345
	chr1	124366110	124390499	24390	0	Dpp10,Gm70032
	chr1	124569457	124572517	3061	0	Dpp10,Gm70346
	chr1	126555150	126558062	2913	0	Nckap5
	chr1	129424524	129427505	2982	0	Thsd7b
	chr1	129959529	129966138	6610	0	Thsd7b
	chr1	130943672	130948228	4557	0	Il10
	chr1	134327809	134333330	5522	0	Cyb5r1
	chr1	135159717	135161147	1431	0	Gm4204
	chr1	140442384	140446057	3674	0	Kcnt2
	chr1	146320998	146327589	6592	0	Gm29514
	chr1	146479791	146486080	6290	0	Brinp3
	chr1	137265162	137278314	13153	0.00308801	Gm70880
	chr1	185836665	185842245	5581	0.00449906	Lyplal1
	chr1	134052535	134057682	5148	0.00480319	Chit1
	chr1	139834747	139841891	7145	0.00589725	Gm16332
	chr1	129321813	129328133	6321	0.0127657	Thsd7b
	chr1	130527631	130533926	6296	0.0156848	Zp3r
	chr1	82526005	82530127	4123	0.0191835	Col4a4
	chr1	51291319	51296300	4982	0.0207702	9330175M20Rik
	chr1	79693234	79707658	14425	0.0228246	Wdfy1
	chr1	131229825	131236675	6851	0.0233449	Gm51644,Srgap2
	chr1	184889161	184894080	4920	0.0244004	Gm70408
	chr10	53445955	53452017	6063	0	Gm47738,Gm47739,Mcm9
	chr10	87931750	87937501	5752	0	Parpbp
	chr10	5040371	5046477	6107	0.00368558	Gm48836,Syne1
	chr10	9902647	9908924	6278	0.00426215	Gm28905
	chr10	69033633	69038883	5251	0.00723711	Rhobtb1
	chr10	121776068	121780588	4521	0.00745529	Srgap1
	chr10	70848817	70854555	5739	0.0122444	Bicc1
	chr10	60382641	60388479	5839	0.0195754	Cdh23
	chr10	19855107	19860846	5740	0.0222226	Map3k5
	chr11	107996673	108003339	6667	0	Prkca
	chr11	37904652	37910091	5440	0.00438886	Gm72070
	chr12	32587221	32592114	4894	0	Gm33380
	chr12	37198312	37201823	3512	0	Meox2
	chr12	47573221	47578644	5424	0	Gm59510
	chr12	93550880	93557188	6309	0.00501268	Gm59566
	chr12	47626466	47632110	5645	0.0118832	Gm59532
	chr12	71253995	71259085	5091	0.0138145	2700049A03Rik
	chr12	93226060	93232390	6331	0.0171154	Gm34869,Gm59420
	chr13	34699312	34704568	5257	0	Gm60650
	chr13	63585710	63591342	5633	0	Fancc
	chr13	94354531	94356963	2433	0	Scamp1
	chr13	8422889	8424873	1985	0.00889419	Adarb2
	chr13	23143031	23167707	24677	0.0222297	Gm11318
	chr13	8858770	8865749	6980	0.0228351	Wdr37
	chr13	59249899	59255459	5561	0.0232532	Ntrk2
	chr14	69253843	69928321	674479	0.00233816	1700092C10Rik,Entpd4,Entpd4b,Gm16677,Gm16867,Gm20236,Gm21451, Gm27174,Gm27175,Gm27176,Gm27177,Gm27179,Gm27221,Gm27222,Gm27223, Gm31748,Gm37094,Gm37513,Gm37762,Gm37847,Gm38378,Gm41192,Gm56753, Gm62791,Gm63083,Gm63445,Gm63459,Gm63462,Gm63464,Gm63465,Gm63645, Loxl2,Nkx2-6,Nkx3-1,Rps2-ps5,Slc25a37,Stc1,Synb
	chr14	103645103	103650242	5140	0.00479511	1700087I21Rik
	chr14	68986641	68992164	5524	0.00487284	Gm31281
	chr14	106711221	106719064	7844	0.00548235	1700128A07Rik
	chr14	34424388	34431284	6897	0.0116213	Wapl
	chr14	73426089	73431805	5717	0.0144613	Gm62650,Rb1,Rcbtb2
	chr15	55259497	55266528	7032	0	Col14a1,Gm52209
	chr15	91791152	91807906	16755	0.0222664	Gm63252,Muc19
	chr16	44530281	44536336	6056	0	Gm30445
	chr16	49077460	49080066	2607	0	1700026J12Rik
	chr16	78785560	78791014	5455	0	Tmprss15
	chr16	57021527	57026827	5301	0.00534336	Gm60569,Tbc1d23
	chr16	11151676	11157158	5483	0.00619544	Snx29
	chr16	63016825	63022840	6016	0.0174799	Gm33912
	chr16	85247522	85251246	3725	0.0185028	Cyyr1
	chr16	64814517	64819845	5329	0.0208497	Htr1f
	chr16	52189374	52190754	1381	0.0244949	Alcam
	chr17	83448627	83453694	5068	0	Gm19689
	chr17	17774960	17781014	6055	0.00404241	Lnpep
	chr17	45957557	45960427	2871	0.00853057	Capn11
	chr17	60165916	60171361	5446	0.0144045	Gm49853
	chr17	70458254	70464126	5873	0.021119	Dlgap1
	chr18	43130625	43135598	4974	0	4930588A03Rik,Ppp2r2b
	chr18	53410919	53412177	1259	0	Snx24
	chr18	59126525	59132156	5632	0	Adamts19
	chr18	85396374	85400338	3965	0	Gm58869
	chr18	15661442	15663339	1898	0.0101572	Chst9,Gm58414
	chr18	81343444	81349661	6218	0.0141919	Gm30192
	chr18	50666023	50671977	5955	0.0158515	Gm58756
	chr18	37116374	37118036	1663	0.0162303	Gm36858,Gm37388,Gm38666,Pcdha1,Pcdha2,Pcdha3,Pcdha4,Pcdha4b,Pcdha5,Pcdha6,Pcdha7
	chr18	85337361	85343050	5690	0.0194782	Gm58869
	chr19	24018145	24019259	1115	0	Gm41823
	chr19	39253284	39254863	1580	0	Cyp2c53-ps
	chr19	40611234	40612566	1333	0	Entpd1,Gm8783
	chr19	43224793	43226166	1374	0	Hpse2
	chr19	13748683	13754198	5516	0.00421587	Gm58960
	chr19	19848259	19853729	5471	0.0085487	Gm32469,Gm50216
	chr2	17049706	17052816	3111	0	Gm13322
	chr2	42841138	42844932	3795	0	Gm39803
	chr2	58055422	58059207	3786	0	Cytip,Gm13546
	chr2	93478669	93480225	1557	0	Alx4
	chr2	96800642	96807783	7142	0	Lrrc4c
	chr2	97151386	97157987	6602	0	Lrrc4c
	chr2	104501092	104505195	4104	0	Tcp11l1
	chr2	106071037	106072972	1936	0	Dcdc5,Gm74997
	chr2	140190691	140193768	3078	0	Sel1l2
	chr2	175053553	175174718	121166	0	Gm14298,Gm14438,Gm14442,Gm4631,Gm75800,Zfp1009
	chr2	100282646	100368888	86243	0.00368473	Gm13812
	chr2	112150387	112155750	5364	0.00428812	Gm21985,Slc12a6
	chr2	36998346	37004784	6439	0.00434761	Or1b1
	chr2	57998038	58001244	3207	0.00661786	Gm13534
	chr2	44058140	44064181	6042	0.0095094	Arhgap15
	chr2	131222705	131223853	1149	0.0154487	Gm57422
	chr2	62905604	62908099	2496	0.0155147	Kcnh7
	chr2	96785028	96791348	6321	0.0165311	Lrrc4c
	chr2	141741339	141746872	5534	0.0172941	Macrod2
	chr2	97070442	97076904	6463	0.0185575	Lrrc4c
	chr2	138231225	138237132	5908	0.0191268	Btbd3
	chr2	103839546	103846624	7079	0.0201612	4931422A03Rik
	chr2	108928550	108934189	5640	0.0218942	Mettl15
	chr2	125247609	125252662	5054	0.0220517	Fbn1
	chr2	6847027	6850793	3767	0.022508	Celf2
	chr3	102338104	102343010	4907	0.00646202	A230001M10Rik,ENSMUSG00000130203
	chr3	130302639	130308508	5870	0.0122778	Col25a1
	chr3	127932274	127937973	5700	0.0134639	D030025E07Rik
	chr3	98316446	98318009	1564	0.0137916	Zfp697
	chr3	66535470	66543169	7700	0.017218	Gm65110
	chr3	109046679	109051778	5100	0.0218128	Slc25a24
	chr4	110172797	110178561	5765	0.00416576	Elavl4
	chr4	156659065	156710685	51621	0.00938984	Vmn2r125,Vmn2r129
	chr4	100981812	100985653	3842	0.0218189	Raver2
	chr5	43252477	43259207	6731	0	Gm57285,Gm71415
	chr5	51179934	51182230	2297	0	Gm71383
	chr5	70919424	70923938	4515	0	Gabrg1
	chr5	77079408	77086830	7423	0	2310040G07Rik,Gm70141,Ppat
	chr5	107561821	107604075	42255	0	Btbd8,Ephx4,Gm17202,Gm72021,Lpcat2b
	chr5	132204253	132209727	5475	0	Auts2
	chr5	28792956	28798401	5446	0.00491226	9530036O11Rik
	chr5	116286055	116290970	4916	0.0067576	Ccdc60
	chr5	131079321	131085440	6120	0.00756959	Galnt17
	chr5	64005772	64011424	5653	0.00923907	Pgcka1
	chr5	67428481	67433280	4800	0.00963096	Tmem33
	chr5	34419963	34422223	2261	0.0109356	Zfyve28
	chr5	22912516	22914023	1508	0.0119834	6030443J06Rik
	chr5	126897497	126901837	4341	0.0164467	Gm40331
	chr5	28691327	28696821	5495	0.0241971	9530036O11Rik
	chr5	133588918	133595218	6301	0.024487	Gm36667
	chr6	66435576	66441542	5967	0	2610300M13Rik
	chr6	73418303	73430728	12426	0	1700065L07Rik
	chr6	90416171	90420332	4162	0	Gm67990
	chr6	117669406	117675724	6319	0	1700030F04Rik
	chr6	43603248	43608764	5517	0.0087814	Tpk1
	chr6	33635988	33642145	6158	0.0200036	Exoc4
	chr6	60276278	60281678	5401	0.0219146	A530053G22Rik
	chr6	121627262	121630807	3546	0.0238796	A2m
	chr6	100730096	100734947	4852	0.0238841	Gxylt2
	chr7	92617703	92623253	5551	0	Gm26862
	chr7	93943578	93945844	2267	0	Gm32647
	chr7	115188732	115194800	6069	0	Sox6
	chr7	131716137	131718023	1887	0	Cpxm2,Fgfr2
	chr7	87555435	87558494	3060	0.0135985	Grm5
	chr7	136469806	136472333	2528	0.0139548	Gm71639
	chr8	9559656	9564481	4826	0	Nalf1
	chr8	50697287	50702643	5357	0	Gm45341
	chr8	69884066	69892026	7961	0	Potefam3c
	chr8	69941296	69949588	8293	0	Potefam3d
	chr8	29454666	29461038	6373	0.00727925	Unc5d
	chr8	57319928	57324342	4415	0.0182778	Gm33501
	chr8	87405753	87411431	5679	0.0183393	Lonp2
	chr8	73565496	73571455	5960	0.019945	Large1
	chr9	78462291	78463801	1511	0	Slc17a5
	chr9	107005371	107011203	5833	0.00441075	Dock3
	chr9	100802803	100804158	1356	0.0177227	Stag1
	chrX	7089128	7091317	2190	0	Clcn5
	chrX	17363437	17371257	7821	0	Gm35105,Gm61995
	chrX	21108357	21110584	2228	0	4930453H23Rik
	chrX	72291514	72294440	2927	0	Xlr5a
	chrX	86472646	86475487	2842	0	Il1rapl1
	chrX	99340425	99344529	4105	0	Eda
	chrX	109773485	109774607	1123	0	Gm44593
	chrX	137410152	137411892	1741	0	Il1rapl2
	chrX	151213409	151220503	7095	0	Gm4750
	chrX	159438094	159441796	3703	0	Ppef1
	chrX	74237990	74244176	6187	0.00669631	F8
	chrX	53273247	53687968	414722	0.00820021	Gm14594,Gm14596,Gm16405,Gm16430,Gm6591
	chrX	53922892	55642976	1720085	0.00972896	1600025M17Rik,3830403N18Rik,Ct45a,ENSMUSG00000127913,ENSMUSG00000144300,Gm10477, Gm14622,Gm14623,Gm14624,Gm14625,Gm14626,Gm14627,Gm14633,Gm14638,Gm14639,Gm16404, Gm16431,Gm2155,Gm2174,Gm35586,Gm35953,Gm38625,Gm54820,Gm54821,Gm61639,Gm61659, Gm61700,Gm61797,Gm61899,Gm62062,Gm62064,Gm62069,Gm62070,Gm62200,Gm62201,Gm62202, Gm62203,Gm62204,Gm6660,Gm6664,Gm773,Gm7927,Gm7950,Gm7958,Gm7974,Ints6l,Mir511…
	chrX	158446650	158451905	5256	0.0100825	Sh3kbp1
	chrX	151199376	151205847	6472	0.0113	3010001F23Rik
	chrX	163134400	163139993	5594	0.0156375	Pir
	chrX	108878179	108882813	4635	0.0164494	Gm61985
	chrX	72248984	72253419	4436	0.0174226	Xlr5a
	chrX	154632679	154638017	5339	0.0208525	Ptchd1as
	chrX	103211257	103218171	6915	0.0210994	Nexmif
1B: Quality Score Distribution
1C: Gene duplication/deletion across the genome of the BqOM mouse strain
1D: Examples of gene deletion/duplication detected within the BqOM mouse strain
	Associated Methods
	Whole-genome Sequencing and Alignment
	Raw sequencing reads were aligned to the mouse reference genome (GRCm39) using the Burrows–Wheeler Aligner (BWA, v0.7.17) [1].
	Post-alignment processing, including base quality score recalibration and duplicate read removal, was performed using the Genome Analysis Toolkit (GATK, v4.5) [2], following GATK Best Practices for alignment and preprocessing [3].
	SNP and INDEL Calling and Annotation
	GATK HaplotypeCaller [2] was used to perform local haplotype reassembly and variant calling on BAM files aligned to the reference genome.
	The tool was executed in GVCF mode to emit reference confidence scores and generate per-sample variant calls enriched with standard annotations.
	GenotypeGVCFs was then applied to combine GVCFs and produce cohort-level VCF files, followed by VariantFiltration using hard filters (QD < 2.0, FS > 60.0, MQ < 40.0, SOR > 10.0, MQRankSum < −12.5, ReadPosRankSum < −8.0) to remove low-confidence variants.
	High-quality variants were separated into SNP and INDEL subsets using SelectVariants tool. Annotation was performed using Ensembl VEP (v114) [4] with species-specific parameters (Mus musculus for GRCm39.
	This workflow ensured accurate variant calling, rigorous filtering, and comprehensive functional annotation for downstream analyses.
	Copy Number Variation Analysis
	Copy number variations (CNVs), including duplications and deletions, were detected using Delly [5], an integrated structural variant and copy number discovery toolkit that combines paired-end, split-read, and read-depth signals for sensitive and accurate detection of genomic rearrangements.
	The resulting segments were annotated against the latest GTF file downloaded from the GENCODE (Release M38/GRCm39). Selected duplications and deletions were visualized using custom plotting scripts, enabling detailed inspection of CNV breakpoints and affected genomic regions.
	References
	1. Li H, Durbin R. Fast and accurate short read alignment with Burrows-Wheeler transform. Bioinformatics. 2009;25(14):1754–60. doi:10.1093/bioinformatics/btp324
	2. McKenna A, et al. The Genome Analysis Toolkit: a MapReduce framework for analyzing next-generation DNA sequencing data. Genome Res. 2010;20(9):1297–303. doi:10.1101/gr.107524.110
	3. DePristo MA, et al. A framework for variation discovery and genotyping using next-generation DNA sequencing data. Nat Genet. 2011;43(5):491–8. doi:10.1038/ng.806
	4. McLaren W, Gil L, Hunt SE, Riat HS, Ritchie GR, Thormann A, Flicek P, Cunningham F. The Ensembl Variant Effect Predictor. Genome Biology Jun 6;17(1):122. (2016)
	5. Rausch T, Zichner T, Schlattl A, Stütz AM, Benes V, Korbel JO. DELLY: structural variant discovery by integrated paired-end and split-read analysis. Bioinformatics. 2012;28(18):i333–i339. doi:10.1093/bioinformatics/bts378
	6. GENCODE. Mouse reference genome GRCm39. Available at: https://www.gencodegenes.org/mouse/

### Sheet: Table S1E-S1K
1E: RPMI media formulation
Reagent Name	Supplier, Cat. #	Final Concentration in Media
RPMI 1640	Prepared in-house from Gibco, Cat. # 31800-105	N/A
Penicillin/Streptomycin	Prepared in-house from Penicillin-G, Sigma, Cat. # P3032-100 and Streptomycin, Gibco Cat. # 11860-038	50 Units/mL for each antibiotic
Fetal Bovine Serum (Heat Inactivated)	Gibco, Cat. # 10437028	5-10% v/v
HEPES	Gibco, Cat. # 15630-080	20 mM
2-Mercaptoethanol	Sigma, Cat. # M3148-100ML	50 µM
1F: TYG Media
Reagent Name	Supplier, Cat. #	Final Concentration in Media	Notes
Tryptone Peptone	Gibco, Cat. # 211921	10 g/L
Bacto Yeast Extract	BD, Cat. # 212750	5 g/L
Glucose	Sigma, Cat. # G8270	2 g/L
Cysteine HCl	Sigma, Cat. # C1276	0.5 g/L	Added last and media placed in the anaerobic chamber promptly after addition
1M Potassium Phosphate Buffer (pH 7.2)	Prepared in-house from 1M potassium phosphate monobasic (Sigma, Cat. # P0662), and 1M potassium phosphate dibasic (Sigma, Cat. # P3786)	100 mL/L	Potassium phosphate monobasic potassium phosphate dibasic were prepared in water
Vitamin K3 (menadione) (1 mg/mL stock )	Sigma, Cat. # M5625	1 mL/L of 1 mg/mL stock	Stock prepared in 100% ethanol
TYG Salts	Prepared in-house as per table below	40 mL/L
FeSO4 (0.4 mg/mL stock)	Sigma, Cat. # F8048	1 mL/L of a 0.4 mg/mL stock	Stock prepared in water
CaCl2 (8 mg/mL stock)	Sigma, Cat. # C7902	1 mL/L of an 8 mg/mL stock	Stock prepared in water
Hemin (10 mg/mL stock)	Sigma, Cat. # 51280	0.5 mL/L of a 10 mg/mL stock	Stock prepared in 0.1 N NaOH
Vitamin B12 (0.01 mg/mL stock)	Sigma, Cat. #V2876	0.5mL/L of a 0.01 mg/mL stock	Stock prepared in water
1G: TYG Salts
Reagent Name	Supplier, Cat. #	Final Concentration in Media	Notes
MgSO4·7H2O	Sigma, Cat. # M63-500	0.5 g/L stock	Stock prepared in water
NaHCO3	Sigma, Cat. # S4019	10 g/L stock	Stock prepared in water
NaCl	Sigma, Cat. # S3014	2 g/L stock	Stock prepared in water
1H: Primers used in this study
Primer Name	Primer Sequence	Use	Citation
16S_Universal_Fwd	CCTACGGGAGGCAGCAGT	qPCR Amplification of 16S rRNA gene from Bt strains	This Study
16S_Universal_Rev	ATTACCGCGGCTGCTGG	qPCR Amplification of 16S rRNA gene from Bt strains	This Study
BT4295 F	CGAAGAATCCGCCCAATCCT	qPCR Amplification of BT4295 gene from Bt strains	PMCID: PMC6550999
BT4295 R	AATCCGGCCTGTTTTACTGTGACTAC	qPCR Amplification of BT4295 gene from Bt strains	PMCID: PMC6550999
pBT4295_T548V F (ACA-GTA)	GAATTCAATCTGCCGACAGTAAACGGTGGCCATGCCACAG	Mutating BT4295 T-cell epitope amino acids	This Study
pBT4295_T548V R (TGT-TAC)	CTGTGGCATGGCCACCGTTTACTGTCGGCAGATTGAATTC	Mutating BT4295 T-cell epitope amino acids	This Study
pBT4295_T548S F (ACA-TCC)	GAATTCAATCTGCCGACATCCAACGGTGGCCATGCCACAG	Mutating BT4295 T-cell epitope amino acids	This Study
pBT4295_T548S R (TGT-GGA)	CTGTGGCATGGCCACCGTTGGATGTCGGCAGATTGAATTC	Mutating BT4295 T-cell epitope amino acids	This Study
pBT4295_T548A F (ACAàGCT)	GAATTCAATCTGCCGACAGCTAACGGTGGCCATGCCACAG	Mutating BT4295 T-cell epitope amino acids	This Study
pBT4295_T548A R (TGTàAGC)	CTGTGGCATGGCCACCGTTAGCTGTCGGCAGATTGAATTC	Mutating BT4295 T-cell epitope amino acids	This Study
BT4295_5'UpSal1	GCGGTCGACTGCCAAACTGCTTCCCGATGA	Amplification of BT4295 flank (universal) and used to generate full complemented WT BT4295 construct	PMCID: PMC6550999
BT4295_3’DownXbal	GCGTCTAGAGACCAATGAATGCGGTTTCACCCT	Amplification of BT4295 flank (universal) and used to generate full complemented WT BT4295 construct	PMCID: PMC6550999
BT4295 Fwd	CCCAAGAGTAGATAACTTGTAA	Sequencing of BT4295 epitope after swap	This Study
BT4295 Rev	TTAAATGCCTAGCTGTTCTC	Sequencing of BT4295 epitope after swap	This Study
BT4295_3'trunc_Internal	ATAATCCAATGGATCTTTGTC	Creation of BT4295 truncation mutant	This Study
BT4295_5'Up_Sal1_trunc	GCGGTCGACGACAACACATTCCTGTTAAAC	Creation of BT4295 truncation mutant	This Study
BT4295_5'Out_trunc	GTAAAACAAGAAAAGACTGACGAAGAAGACAAAGATCCATTGGATTAT	Creation of BT4295 truncation mutant	This Study
BT4295_3’DownXbal_trunc	GCGTCTAGAGACCAATGAATGCGGTTTCACCCT	Creation of BT4295 truncation mutant	This Study
C799_2504_Sequencing_Fwd	CTGACAGGAATCCTGGGAACTTTCGTA	Sequencing of BT4295 homolog in strain dnLKV9	This Study
C799_2504_Sequencing_Rev	GATGCCTAACTGCTCTTTGGCCCAGGC	Sequencing of BT4295 homolog in strain dnLKV9	This Study
1I: Plasmids used for genetic modifications in this study
Plasmid	Use	Citation
pExchange-tdk	Genetic Manipulation of Bt strain VPI-5482	10.1016/j.str.2008.03.017
1J: Bacterial strains/mutants used in this study
Species	Strain	Organism Isolation Source	Use/Information	Citation
Bacteroides thetaiotaomicron	VPI-5482	Human	Testing ability of strain harboring native BθOM epitope to stimulate T-cells speicifc for epitope
Bacteroides thetaiotaomicron	VPI-Bt-5951	Human	Testing ability of strain harboring native BθOM epitope to stimulate T-cells speicifc for epitope	INTERNATIONAL JOURNAL OF SYSTEMATIC BACTERIOLOGY, Apr. 1978, p. 245-256, "Taxonomy of the Bacteroides"
Bacteroides thetaiotaomicron	VPI-0940-1	Human	Testing ability of strain harboring native BθOM epitope to stimulate T-cells speicifc for epitope	INTERNATIONAL JOURNAL OF SYSTEMATIC BACTERIOLOGY, Apr. 1978, p. 245-256, "Taxonomy of the Bacteroides"
Bacteroides thetaiotaomicron	dnLKV9	Mouse	Testing ability of strain harboring native BθOM epitope to stimulate T-cells speicifc for epitope	PMCID: PMC4432250, and PMCID: PMC3241010
Bacteroides thetaiotaomicron	VPI-5482 ∆tdk	Lab generated	Deletion of the thymidine kinase gene permitting alleic exchange mutagenesis in strain VPI-5482	PMCID: PMC2563962
Bacteroides thetaiotaomicron	VPI-5482 ∆tdk ∆BT4295	Lab generated	Deletion of gene BT4295 (contains the BθOM-T-cell epitope) in the ∆tdk background	This study
Bacteroides thetaiotaomicron	VPI-5482 ∆tdk ∆BT4295::BT4295	Lab generated	Cis-complementation of the full, wild-type BT4295 deletion mutant back into its native genomic locus	This study
Bacteroides thetaiotaomicron	VPI-5482 ∆tdk ∆BT4295::BT4295(T548S)	Lab generated	Cis-complementation of the BT4295 deletion mutant back into its native genomic locus with a mutation at amino acid position 548 converting T--->S	This study
Bacteroides thetaiotaomicron	VPI-5482 ∆tdk ∆BT4295::BT4295(T548A)	Lab generated	Cis-complementation of the BT4295 deletion mutant back into its native genomic locus with a mutation at amino acid position 548 converting T--->A	This study
Bacteroides thetaiotaomicron	VPI-5482 ∆tdk ∆BT4295::BT4295(T548V)	Lab generated	Cis-complementation of the BT4295 deletion mutant back into its native genomic locus with a mutation at amino acid position 548 converting T--->V	This study
Bacteroides thetaiotaomicron	VPI-5482 ∆tdk ∆BT4295::BT4295(truncation or trunc)	Lab generated	Cis-complementation of the BT4295 deletion mutant back into its native genomic locus with a mutation that truncated the BT4295 protein at amino acid 583.	This study
1K: Antibodies used for flow cytometry based characterization of cells
Antibody Target	Isotype	Clone	Fluorophore	Supplier; Cat. #	Concentration for staining
Anti-Mouse CD16/CD32	Rat IgG2a	93	None	BioLegend; 101302	5.0 µg/mL for cell sorting and phenotyping
Anti-Mouse CD16.2	Armenian Hamster IgG	9E9	None	BioLegend; 149502	5.0 µg/mL for cell sorting and phenotyping
Fixable Viability dye	N/A	N/A	Aqua	BioLegend; 423102	1/300 dilution following reconstitution as per manufacturer’s instructions
Anti-Mouse CD45.2	Mouse (SJL) IgG2a	104	Alexa Fluor 700	BioLegend; 109822	1.67 µg/mL for phenotyping
Anti-Mouse CD45.2	Mouse (SJL) IgG2a	104	eFluor 450	ThermoFisher Scientific; 48-0454-82	1.0 µg/mL for cell sorting
Anti-Mouse CD45.1	Mouse (A.SW) IgG2a	A20	Alexa Fluor 488	BioLegend; 110718	2.5 µg/mL for cell sorting and 1.0 µg/mL for phenotyping
Anti-Mouse CD45.1	Mouse (A.SW) IgG2a	A20	PerCp-Cy5.5	BioLegend; 110728	0.67 µg/mL for phenotyping
Anti-Mouse CD4	Rat IgG2a	RM4-5	eFluor 450	ThermoFisher; 48-0042-82	0.67 µg/mL for phenotyping
Anti-Mouse CD4	Rat IgG2a	RM4-5	Brilliant Violet 605	BioLegend; 100548	1.0 µg/mL for cell sorting, 0.67 µg/mL for phenotyping
Anti-Mouse CD8a	Rat IgG2a	53-6.7	Brilliant Violet 510	BioLegend; 100752	1.0 µg/mL for cell sorting,
Anti-Mouse TCR-b	Armenian Hamster IgG	H57-597	Alexa Fluor 488	BioLegend; 109215	2.5 µg/mL for phenotyping
Anti-Mouse TCR-b	Armenian Hamster IgG	H57-597	APC	BioLegend; 109212	0.67 µg/mL for phenotyping
Anti-Mouse TCR-Vb12	Mouse IgG1	MR11-1	Phycoerythrin (PE)	BioLegend; 139704	1.0 µg/mL for cell sorting, 0.67 µg/mL for phenotyping
Anti-Mouse CD25	Rat IgG1	PC61	Allophycocyanin (APC)	BioLegend; 102012	1.0 µg/mL for cell sorting
Anti-Mouse CD25	Rat IgG1	PC61	PE-Cy7	BioLegend; 102016	0.67 µg/mL for phenotyping
Anti-Mouse/Human CD44	Rat IgG2b	IM7	Alexa Fluor 700	BioLegend; 103026	2.5 µg/mL for cell sorting
Anti-Mouse CD62L	Rat IgG2a	MEL-14	PE-Cy7	BioLegend; 104418	1.0 µg/mL for cell sorting
Anti-Mouse CD69	Armenian Hamster IgG	H1.2F3	APC	BioLegend; 104513	0.67 µg/mL for phenotyping
Anti-Mouse/Rat Ki-67	Rat IgG2a	SolA15	Brilliant Violet 421	Invitrogen; 404-5698-82	1.0 µg/mL for phenotyping
Propidium Iodide	N/A	N/A	N/A	BioLegend; 421301	2.5 µg/mL for cell sorting
